# Development of a mobile, high-throughput, and low-cost image-based plant growth phenotyping system

**DOI:** 10.1101/2023.07.18.549560

**Authors:** Li’ang Yu, Hayley Sussman, Olga Khmelnitsky, Maryam Rahmati Ishka, Aparna Srinivasan, Andrew D.L. Nelson, Magdalena M. Julkowska

**Affiliations:** The Boyce Thompson Institute, Ithaca, NY 14850, USA

## Abstract

Nondestructive plant phenotyping is fundamental for unraveling molecular processes underlying plant development and response to the environment. While the emergence of high-through phenotyping facilities can further our understanding of plant development and stress responses, their high costs significantly hinder scientific progress. To democratize high-throughput plant phenotyping, we developed sets of low-cost image- and weight-based devices to monitor plant growth and evapotranspiration. We paired these devices with a suite of computational pipelines for integrated and straightforward data analysis. We validated the suitability of our system for large screens by evaluating a cowpea diversity panel for responses to drought stress. The observed natural variation was subsequently used for Genome-Wide Association Study, where we identified nine genetic loci that putatively contribute to cowpea drought resilience during early vegetative development. We validated the homologs of the identified candidate genes in Arabidopsis using available mutant lines. These results demonstrate the varied applicability of this low-cost phenotyping system. In the future, we foresee these setups facilitating identification of genetic components of growth, plant architecture, and stress tolerance across a wide variety of species.
