## Supplementary material for "Development of a mobile, high-throughput, and low-cost image-based plant growth phenotyping system": Table 1

### Sheet: Sheet1
Table 1. GWAS cowpea candidate genes.The summary of the loci with significant association derived from cowpea GWAS panel, including the genomic coordinates (chromosome, location), P-value, beta score, LOD (-log10(p-value) score, and the trait associated with the loci. The candidate genes within linkage disequilibrium of identified SNPs are highlighted in a color scale based on the distance of gen…
Chr	Pos	MAC	Pval	beta	LOD	trait	distance from SNP (bp)	Cowpea Gene	Arabidopsis homolog	Function based on Arabidopsis homologue	BTI.coding
1	41703755	16	1.26e-06	18515	5.89966	GR.Drght	44859	Vigun01g249900	AT2G32000	DNA topoisomerase, type IA, core
							31133	Vigun01g250000	AT4G14150	phragmoplast-associated kinesin-related protein 1
							18664	Vigun01g250100	AT2G31980	PHYTOCYSTATIN 2	GR1
							15235	Vigun01g250200	AT4G12240	zinc finger (C2H2 type) family protein
							9352	Vigun01g250300	AT1G05520	Sec23/Sec24 protein transport family protein	GR2
							0	Vigun01g250400	AT4G14180	Putative recombination initiation defect 1	GR3
							4060	Vigun01g250500	AT4G14190	Pentatricopeptide repeat (PPR) superfamily protein
							6286	Vigun01g250600	AT4G12240	zinc finger (C2H2 type) family protein
							21519	Vigun01g250700	AT3G23730	xyloglucan endotransglucosylase/hydrolase 16	GR4
							24264	Vigun01g250800	AT4G15550	indole-3-acetate beta-D-glucosyltransferase	GR5
							32919	Vigun01g250900	AT3G23750	Leucine-rich repeat protein kinase family protein
							39929	Vigun01g251000	AT3G23750	Leucine-rich repeat protein kinase family protein
							45757	Vigun01g251100	AT4G19710	aspartate kinase-homoserine dehydrogenase ii
4	4601474	14	9.37E-07, 4.82E-8	0.127, 0.0245	6.03, 7.32	day6_NPQt.Drght, day6_PhiNPQ.Drght	46966	Vigun04g051100	AT3G01220	homeobox protein 20
							0	Vigun04g051200	AT5G39865	Glutaredoxin family protein	NPQ1
							19006	Vigun04g051300	AT3G28857	basic helix-loop-helix (bHLH) DNA-binding family protein	NPQ2
5	1985616	8	3.51E-7 , 3.01E-6	0.1685, 0.0269	6.45, 5.52	day6_NPQt.Drght, day6_PhiNPQ.Drght	36409	Vigun05g023200	AT4G26055	unknown
							31626	Vigun05g023300	AT3G30841	Cofactor-independent phosphoglycerate mutase
							26991	Vigun05g023400	AT5G38760	Late embryogenesis abundant protein (LEA) family protein
							20675	Vigun05g023500	AT3G59500	Integral membrane HRF1 family protein	NPQ3
							15369	Vigun05g023600	AT5G38710	Methylenetetrahydrofolate reductase family protein	NPQ4
							7595	Vigun05g023700	AT5G15948	conserved peptide upstream open reading frame 10
							6718	Vigun05g023800	AT3G25570	Adenosylmethionine decarboxylase family protein
							3059	Vigun05g023900	AT5G38760	Late embryogenesis abundant protein (LEA) family protein
							1974	Vigun05g024000	AT3G42960	TAPETUM 1	NPQ5
							0	Vigun05g024100	AT3G02490	Pentatricopeptide repeat (PPR) superfamily protein	NPQ6
							5557	Vigun05g024200		unknown
							17910	Vigun05g024300	AT5G16000	NSP-interacting kinase 1	NPQ7
							31871	Vigun05g024400	AT3G02380	CONSTANS-like 2
							38710	Vigun05g024500	AT3G15460	Ribosomal RNA processing Brix domain protein
							443459	Vigun05g024600	AT4G25760	glutamine dumper 2
							45356	Vigun05g024700	AT4G15733	SCR-like 11
5	43988488	8	8.31e-07	13.81	6.08	EVT.p.FW.Drght	33325	Vigun05g246400	AT5G02030	POX (plant homeobox) family protein	EVT1
							29688	Vigun05g246500		unknown
							18731	Vigun05g246600	AT1G08080	alpha carbonic anhydrase 7
							0	Vigun05g246700	AT3G25830	terpene synthase-like sequence-1,8-cineole	EVT2
							16142	Vigun05g246800	AT1G08080	alpha carbonic anhydrase 7	EVT3
							33224	Vigun05g246900	AT1G08060	ATP-dependent helicase family protein
8	18133758	8	8.31e-07	13.82	6.08	EVT.p.FW.Drght	2866	Vigun08g083800	AT5G49630	amino acid permease 6
							42803	Vigun08g083900		unknown
8	21300057	8	8.31e-07	13.81	6.08	EVT.p.FW.Drght	29432	Vigun08g091200		unknown
							6412	Vigun08g091300	AT4G08250	GRAS family transcription factor
							20757	Vigun08g091400	AT4G08240	unknown
							28949	Vigun08g091500		unknown
8	21916133	8	8.31e-07	13.81	6.08	EVT.p.FW.Drght	5816	Vigun08g093300	AT1G77760	nitrate reductase 1
							23631	Vigun08g093400		unknown
							46519	Vigun08g093500	AT4G08500	MAPK/ERK kinase kinase 1
8	27807782	8	8.31e-07	13.81	6.08	EVT.p.FW.Drght	36110	Vigun08g111900	AT1G58340	MATE efflux family protein
							22727	Vigun08g112000	AT1G09960	sucrose transporter 4	EVT4
							0	Vigun08g112100	AT2G40690	NAD-dependent glycerol-3-phosphate dehydrogenase family protein	EVT5
							12252	Vigun08g112200	AT3G56400	WRKY DNA-binding protein 70	EVT6
							30633	Vigun08g112300	AT3G56400	WRKY DNA-binding protein 70
							47677	Vigun08g112400	AT5G37570	Pentatricopeptide repeat (PPR-like) superfamily protein
11	4716529	8	8.31e-07	13.81	6.08	EVT.p.FW.Drght	44574	Vigun11g034600	AT1G79350	RING/FYVE/PHD zinc finger superfamily protein
							27257	Vigun11g034700
							21346	Vigun11g034800	AT4G17616	Pentatricopeptide repeat (PPR) superfamily protein	EVT7
							0	Vigun11g034900	AT1G14270	CAAX amino terminal protease family protein	EVT8
							6845	Vigun11g035000	AT1G14270	CAAX amino terminal protease family protein
							17619	Vigun11g035100	AT1G79380	Ca(2)-dependent phospholipid-binding protein (Copine) family	EVT9
							29512	Vigun11g035200	AT1G79380	Ca(2)-dependent phospholipid-binding protein (Copine) family
							42416	Vigun11g035300	AT1G79380	Ca(2)-dependent phospholipid-binding protein (Copine) family
